# Selective depletion of upper-layer somatostatin interneuron subtypes in schizophrenia

**DOI:** 10.64898/2026.09.18.752621

**Authors:** Nicole Endresz, Maria Eleni Fafouti, Keon Arbabi, Xiaolin Zhou, Thomas DeLong, Guillermo Gonzalez-Burgos, Laramie Duncan, Etienne Sibille, Shreejoy J Tripathy

## Abstract

Schizophrenia (SCZ) is associated with cortical GABAergic dysfunction, but whether inhibitory interneurons are lost or persist in an altered molecular state remains unresolved. Here, we harmonized seven prefrontal post-mortem single-nucleus RNA-seq datasets onto a fine-grained taxonomy of cortical cell types and meta-analyzed their gene expression and abundance changes in SCZ (298 controls, 171 SCZ). First, we find a subclass-wide reduction of *SST* mRNA within somatostatin (Sst) neurons. Second, we find reduced abundance (depletion) of a subset of upper-layer Sst interneurons and increased abundance of L6b excitatory neurons, with both changes confirmed in spatial transcriptomics (12 controls, 12 SCZ). Notably, SCZ genetic risk is enriched in the most depleted Sst cells. Depleted Sst subtypes highly express *HCN1*, partially correspond to primate-specialized *CALB1*-expressing double-bouquet cells, and are among the cells lost earliest in Alzheimer’s disease. These upper-layer Sst interneurons constitute an intrinsically vulnerable population and a promising target for neuroprotective and compensatory therapies.
