## Supplemental Table 1 for "Selective depletion of upper-layer somatostatin interneuron subtypes in schizophrenia": Supplemental_table_1.xlsx

### Sheet: Sheet1
Cohort	Donor	Age	Sex	Diagnosis	PMI	Total_cells
HBCC	AMPAD_HBCC_0000000004	50	Female	Control	10.5	579
HBCC	AMPAD_HBCC_0000000010	24	Male	Control	43.5	5138
HBCC	AMPAD_HBCC_0000000011	58	Male	Control	15	5395
HBCC	AMPAD_HBCC_0000000013	22	Male	Control	38.5	5259
HBCC	AMPAD_HBCC_0000000016	60	Female	SCZ	19	6452
HBCC	AMPAD_HBCC_0000000019	43	Male	Control	24.5	4743
HBCC	AMPAD_HBCC_0000000021	59	Female	SCZ	48	5693
HBCC	AMPAD_HBCC_0000000024	25	Male	SCZ	43	7157
HBCC	AMPAD_HBCC_0000000027	58	Female	Control	24	3004
HBCC	AMPAD_HBCC_0000000028	40	Male	Control	31.5	6004
HBCC	AMPAD_HBCC_0000000036	31	Male	Control	15.5	7986
HBCC	AMPAD_HBCC_0000000038	62	Female	SCZ	20	3010
HBCC	AMPAD_HBCC_0000000044	41	Male	Control	14.5	8425
HBCC	AMPAD_HBCC_0000000050	30	Female	Control	32.5	6419
HBCC	AMPAD_HBCC_0000000054	57	Male	Control	25	4267
HBCC	AMPAD_HBCC_0000000056	44	Male	Control	27.5	1361
HBCC	AMPAD_HBCC_0000000059	26	Female	Control	40	6677
HBCC	AMPAD_HBCC_0000000061	51	Female	Control	24	4268
HBCC	AMPAD_HBCC_0000000063	36	Female	SCZ	16	5821
HBCC	AMPAD_HBCC_0000000065	40	Female	Control	25	5463
HBCC	AMPAD_HBCC_0000000075	58	Male	Control	37	5570
HBCC	AMPAD_HBCC_0000000076	67	Female	Control	34	5808
HBCC	AMPAD_HBCC_0000000080	51	Male	Control	22.5	4364
HBCC	AMPAD_HBCC_0000000082	48	Male	Control	23	4859
HBCC	AMPAD_HBCC_0000000083	23	Male	Control	16.5	1147
HBCC	AMPAD_HBCC_0000000084	36	Female	Control	32	61
HBCC	AMPAD_HBCC_0000000086	44	Female	SCZ	44	823
HBCC	AMPAD_HBCC_0000000088	30	Male	Control	32.5	3941
HBCC	AMPAD_HBCC_0000000089	65	Female	Control	28.5	2208
HBCC	AMPAD_HBCC_0000000092	48	Female	Control	16	7484
HBCC	AMPAD_HBCC_0000000096	54	Female	Control	24	7030
HBCC	AMPAD_HBCC_0000000097	21	Female	Control	25	7721
HBCC	AMPAD_HBCC_0000000100	27	Male	Control	19.5	2631
HBCC	AMPAD_HBCC_0000000101	61	Male	Control	19.5	5366
HBCC	AMPAD_HBCC_0000000102	32	Male	Control	22.5	9921
HBCC	AMPAD_HBCC_0000000103	26	Female	Control	25	5866
HBCC	AMPAD_HBCC_0000000105	22	Male	Control	32.5	6928
HBCC	AMPAD_HBCC_0000000107	41	Female	Control	45.5	4416
HBCC	AMPAD_HBCC_0000000110	46	Male	Control	16	7661
HBCC	AMPAD_HBCC_0000000113	62	Female	SCZ	28	3353
HBCC	AMPAD_HBCC_0000000114	24	Male	Control	14.5	4396
HBCC	AMPAD_HBCC_0000000117	60	Male	SCZ	38	5786
HBCC	AMPAD_HBCC_0000000120	43	Female	SCZ	31	4802
HBCC	AMPAD_HBCC_0000000124	53	Male	SCZ	40.5	8048
HBCC	AMPAD_HBCC_0000000125	38	Female	Control	38.5	9110
HBCC	AMPAD_HBCC_0000000126	45	Female	Control	25	1210
HBCC	AMPAD_HBCC_0000000129	26	Female	Control	42	4613
HBCC	AMPAD_HBCC_0000000131	24	Male	Control	36	2902
HBCC	AMPAD_HBCC_0000000133	57	Female	Control	28.5	1085
HBCC	AMPAD_HBCC_0000000138	51	Male	Control	29	4193
HBCC	AMPAD_HBCC_0000000139	35	Male	Control	22	7887
HBCC	AMPAD_HBCC_0000000140	28	Male	Control	19	3181
HBCC	AMPAD_HBCC_0000000144	31	Female	Control	33.5	5816
HBCC	AMPAD_HBCC_0000000152	63	Female	SCZ	26.5	763
HBCC	AMPAD_HBCC_0000000161	45	Male	Control	43.5	7715
HBCC	AMPAD_HBCC_0000000162	35	Male	SCZ	44	6393
HBCC	AMPAD_HBCC_0000000164	39	Male	SCZ	8	6037
HBCC	AMPAD_HBCC_0000000167	55	Male	Control	29.5	4430
HBCC	AMPAD_HBCC_0000000169	32	Female	SCZ	41.5	2804
HBCC	AMPAD_HBCC_0000000171	40	Female	Control	40	6005
HBCC	AMPAD_HBCC_0000000174	28	Male	Control	7.5	5903
HBCC	AMPAD_HBCC_0000000176	44	Male	Control	29	5626
HBCC	AMPAD_HBCC_0000000177	38	Female	Control	41	2342
HBCC	AMPAD_HBCC_0000000179	48	Male	SCZ	31.5	7794
HBCC	AMPAD_HBCC_0000000188	30	Female	Control	9.5	5811
HBCC	AMPAD_HBCC_0000000201	23	Male	Control	11	3208
HBCC	AMPAD_HBCC_0000000202	37	Male	Control	26	3387
HBCC	AMPAD_HBCC_0000000206	30	Female	Control	37.5	6823
HBCC	AMPAD_HBCC_0000000207	23	Female	Control	17.5	6007
HBCC	AMPAD_HBCC_0000000208	48	Male	Control	30	3891
HBCC	AMPAD_HBCC_0000000210	21	Female	Control	18	1340
HBCC	AMPAD_HBCC_0000000212	31	Male	Control	34.5	2845
HBCC	AMPAD_HBCC_0000000213	57	Male	SCZ	10	7903
HBCC	AMPAD_HBCC_0000000217	56	Female	SCZ	15	4393
HBCC	AMPAD_HBCC_0000000222	43	Male	SCZ	39	7344
HBCC	AMPAD_HBCC_0000000224	54	Female	SCZ	13.5	4723
HBCC	AMPAD_HBCC_0000000226	27	Male	Control	14	7685
HBCC	AMPAD_HBCC_0000000229	53	Female	Control	46.5	7298
HBCC	AMPAD_HBCC_0000000236	46	Male	SCZ	32	3274
HBCC	AMPAD_HBCC_0000000240	48	Female	SCZ	16.5	2439
HBCC	AMPAD_HBCC_0000000243	25	Male	Control	31	3121
HBCC	AMPAD_HBCC_0000000246	45	Male	SCZ	25	10445
HBCC	AMPAD_HBCC_0000000248	48	Male	SCZ	7	8214
HBCC	AMPAD_HBCC_0000000250	54	Female	SCZ	50	359
HBCC	AMPAD_HBCC_0000000251	42	Male	Control	24.5	5609
HBCC	AMPAD_HBCC_0000000252	68	Male	SCZ	45	8140
HBCC	AMPAD_HBCC_0000000254	42	Male	SCZ	21	3422
HBCC	AMPAD_HBCC_0000000255	41	Male	SCZ	34.5	7330
HBCC	AMPAD_HBCC_0000000261	63	Male	Control	26	8265
HBCC	AMPAD_HBCC_0000000263	60	Male	SCZ	24	6870
HBCC	AMPAD_HBCC_0000000264	48	Male	SCZ	44	7108
HBCC	AMPAD_HBCC_0000000265	50	Male	Control	22.5	6084
HBCC	AMPAD_HBCC_0000000268	61	Male	SCZ	40	2721
HBCC	AMPAD_HBCC_0000000269	48	Male	Control	33.5	5862
HBCC	AMPAD_HBCC_0000000271	45	Male	SCZ	23.5	4881
HBCC	AMPAD_HBCC_0000000272	53	Male	SCZ	38.5	4182
HBCC	AMPAD_HBCC_0000000274	31	Male	Control	25	5781
HBCC	AMPAD_HBCC_0000000276	59	Female	SCZ	21.5	3717
HBCC	AMPAD_HBCC_0000000286	42	Male	Control	22	4076
HBCC	AMPAD_HBCC_0000000318	46	Male	Control	9	8059
HBCC	AMPAD_HBCC_0000000319	23	Male	Control	10.5	8277
HBCC	AMPAD_HBCC_0000000324	52	Male	Control	23	2252
HBCC	AMPAD_HBCC_0000000326	55	Male	Control	31	3805
HBCC	AMPAD_HBCC_0000000348	22	Male	Control	18	4699
HBCC	AMPAD_HBCC_0000000349	55	Male	SCZ	18	6776
HBCC	AMPAD_HBCC_0000000368	40	Male	Control	28	4078
HBCC	AMPAD_HBCC_0000000370	54	Female	SCZ	20.5	654
HBCC	AMPAD_HBCC_0000000373	36	Male	Control	18	5784
HBCC	AMPAD_HBCC_0000000387	54	Female	SCZ	43	3597
HBCC	AMPAD_HBCC_0000000398	21	Male	SCZ	18.5	830
HBCC	AMPAD_HBCC_0000000403	31	Male	SCZ	36	3786
HBCC	AMPAD_HBCC_0000000405	58	Female	SCZ	27	2979
HBCC	AMPAD_HBCC_0000000406	51	Male	SCZ	24.5	3270
HBCC	AMPAD_HBCC_0000000412	56	Female	Control	42	4542
HBCC	AMPAD_HBCC_0000000415	57	Male	SCZ	20	4403
HBCC	AMPAD_HBCC_0000000416	60	Male	SCZ	31.5	5766
HBCC	AMPAD_HBCC_0000000420	52	Female	SCZ	8	8663
HBCC	AMPAD_HBCC_0000000421	60	Female	Control	46.5	6480
HBCC	AMPAD_HBCC_0000000423	47	Female	SCZ	18	5944
HBCC	AMPAD_HBCC_0000000429	53	Male	SCZ	28	217
HBCC	AMPAD_HBCC_0000000432	51	Male	Control	23.5	3917
HBCC	AMPAD_HBCC_0000000435	52	Male	Control	36	1872
HBCC	AMPAD_HBCC_0000000448	48	Female	SCZ	34	7992
HBCC	AMPAD_HBCC_0000000450	33	Female	SCZ	36.5	5882
HBCC	AMPAD_HBCC_0000000453	42	Male	SCZ	35	4960
HBCC	AMPAD_HBCC_0000000457	57	Female	Control	30.5	4031
HBCC	AMPAD_HBCC_0000000459	35	Female	SCZ	31	2104
HBCC	AMPAD_HBCC_0000000461	27	Male	Control	27	6665
HBCC	AMPAD_HBCC_0000000467	44	Female	SCZ	24	7735
HBCC	AMPAD_HBCC_0000000468	50	Male	SCZ	29	3533
MSSM 2	AMPAD_MSSM_0000000005	65	Female	SCZ	5.83333	735
MSSM 2	AMPAD_MSSM_0000000184	60	Female	Control	14.9167	8125
MSSM 2	AMPAD_MSSM_0000000952	63	Male	Control	4.91667	8422
MSSM 2	AMPAD_MSSM_0000001541	53	Male	SCZ	7.56667	3718
MSSM 2	AMPAD_MSSM_0000002850	59	Male	SCZ	6.35	1023
MSSM 2	AMPAD_MSSM_0000002851	39	Male	Control	20.5833	6290
MSSM 2	AMPAD_MSSM_0000004078	66	Male	Control	8.4	4095
MSSM 2	AMPAD_MSSM_0000005101	31	Male	Control	19.5	3873
MSSM 2	AMPAD_MSSM_0000005548	36	Female	SCZ	17.25	4019
MSSM 2	AMPAD_MSSM_0000006344	64	Male	Control	10.4	2742
MSSM 2	AMPAD_MSSM_0000006721	61	Male	SCZ	3.53333	2139
MSSM 2	AMPAD_MSSM_0000007667	41	Male	Control	10.6667	6679
MSSM 2	AMPAD_MSSM_0000008105	57	Female	Control	16.6167	3757
MSSM 2	AMPAD_MSSM_0000008231	59	Male	Control	20.4167	2788
MSSM 2	AMPAD_MSSM_0000008926	65	Male	Control	3.83333	2999
MSSM 2	AMPAD_MSSM_0000009161	54	Male	SCZ	20.8833	2571
MSSM 2	AMPAD_MSSM_0000010886	46	Male	Control	14.75	3881
MSSM 2	AMPAD_MSSM_0000011207	58	Male	Control	4.91667	3037
MSSM 2	AMPAD_MSSM_0000011526	65	Female	Control	4.76667	5430
MSSM 2	AMPAD_MSSM_0000011589	63	Female	Control	4.75	4915
MSSM 2	AMPAD_MSSM_0000012249	51	Male	Control	13.75	6504
MSSM 2	AMPAD_MSSM_0000013960	59	Male	Control	6.33333	2677
MSSM 2	AMPAD_MSSM_0000014153	63	Male	SCZ	23.5	3510
MSSM 2	AMPAD_MSSM_0000014597	66	Female	Control	22	770
MSSM 2	AMPAD_MSSM_0000015257	65	Female	SCZ	15.5833	809
MSSM 2	AMPAD_MSSM_0000015627	69	Female	Control	12.6167	1073
MSSM 2	AMPAD_MSSM_0000015770	53	Female	SCZ	6.18333	1844
MSSM 2	AMPAD_MSSM_0000016169	69	Female	SCZ	13.6667	10349
MSSM 2	AMPAD_MSSM_0000016436	69	Male	Control	6	2556
MSSM 2	AMPAD_MSSM_0000016899	53	Male	Control	17.5	5047
MSSM 2	AMPAD_MSSM_0000017328	56	Male	Control	20.4167	3596
MSSM 2	AMPAD_MSSM_0000019631	68	Male	Control	4.16667	6727
MSSM 2	AMPAD_MSSM_0000020834	68	Female	SCZ	18.3333	2747
MSSM 2	AMPAD_MSSM_0000020855	63	Male	Control	5.83333	3024
MSSM 2	AMPAD_MSSM_0000021131	32	Male	SCZ	18.0833	1858
MSSM 2	AMPAD_MSSM_0000022175	58	Male	Control	22.5833	3579
MSSM 2	AMPAD_MSSM_0000023996	40	Female	Control	3.7	4756
MSSM 2	AMPAD_MSSM_0000024478	52	Male	SCZ	18.7167	4160
MSSM 2	AMPAD_MSSM_0000024578	61	Male	SCZ	6.16667	6482
MSSM 2	AMPAD_MSSM_0000025895	59	Female	Control	21.8333	8066
MSSM 2	AMPAD_MSSM_0000025949	49	Male	Control	23.25	4084
MSSM 2	AMPAD_MSSM_0000026012	56	Male	SCZ	13.5	3713
MSSM 2	AMPAD_MSSM_0000026756	69	Male	SCZ	4.5	3441
MSSM 2	AMPAD_MSSM_0000026976	64	Female	Control	7.5	768
MSSM 2	AMPAD_MSSM_0000027221	42	Male	Control	22.25	4202
MSSM 2	AMPAD_MSSM_0000027409	68	Female	Control	19.25	1441
MSSM 2	AMPAD_MSSM_0000027514	50	Male	Control	9.58333	4987
MSSM 2	AMPAD_MSSM_0000029263	52	Female	Control	14.6667	3826
MSSM 2	AMPAD_MSSM_0000031079	35	Male	Control	7	7271
MSSM 2	AMPAD_MSSM_0000031323	38	Male	SCZ	24	4804
MSSM 2	AMPAD_MSSM_0000031660	49	Male	Control	12.8333	3216
MSSM 2	AMPAD_MSSM_0000031726	59	Male	Control	8.16667	109
MSSM 2	AMPAD_MSSM_0000032048	64	Female	SCZ	5.41667	7309
MSSM 2	AMPAD_MSSM_0000033987	63	Male	Control	7.83333	3508
MSSM 2	AMPAD_MSSM_0000034836	47	Male	Control	12.6667	3786
MSSM 2	AMPAD_MSSM_0000035406	64	Female	SCZ	6.53333	556
MSSM 2	AMPAD_MSSM_0000035723	45	Female	Control	23.6167	1027
MSSM 2	AMPAD_MSSM_0000036047	62	Male	Control	23.7167	5502
MSSM 2	AMPAD_MSSM_0000036915	58	Male	Control	12.2833	5190
MSSM 2	AMPAD_MSSM_0000037107	67	Female	Control	9.16667	1336
MSSM 2	AMPAD_MSSM_0000037647	54	Male	SCZ	14.75	4737
MSSM 2	AMPAD_MSSM_0000038084	69	Female	Control	4.5	2294
MSSM 2	AMPAD_MSSM_0000039179	24	Male	Control	20	1753
MSSM 2	AMPAD_MSSM_0000039282	63	Male	Control	8.43333	4464
MSSM 2	AMPAD_MSSM_0000039543	59	Male	SCZ	11.5833	7274
MSSM 2	AMPAD_MSSM_0000040437	62	Male	Control	10.1	5885
MSSM 2	AMPAD_MSSM_0000040565	63	Female	Control	12.7333	5198
MSSM 2	AMPAD_MSSM_0000040816	68	Male	Control	2.75	5279
MSSM 2	AMPAD_MSSM_0000040820	61	Female	Control	20.3333	3349
MSSM 2	AMPAD_MSSM_0000041907	64	Male	SCZ	20.3167	7663
MSSM 2	AMPAD_MSSM_0000043632	65	Male	Control	6	6996
MSSM 2	AMPAD_MSSM_0000045480	58	Male	SCZ	6.68333	990
MSSM 2	AMPAD_MSSM_0000046007	69	Male	Control	2.66667	2427
MSSM 2	AMPAD_MSSM_0000046660	48	Male	Control	23.6167	5354
MSSM 2	AMPAD_MSSM_0000047453	55	Male	Control	10	2197
MSSM 2	AMPAD_MSSM_0000047666	28	Female	Control	22.8333	6291
MSSM 2	AMPAD_MSSM_0000047734	69	Male	Control	4.25	6837
MSSM 2	AMPAD_MSSM_0000048037	52	Male	SCZ	19.4167	7073
MSSM 2	AMPAD_MSSM_0000048185	56	Male	SCZ	18.75	425
MSSM 2	AMPAD_MSSM_0000048223	48	Male	Control	16.8167	1361
MSSM 2	AMPAD_MSSM_0000048326	63	Male	SCZ	6.2	2689
MSSM 2	AMPAD_MSSM_0000049865	61	Male	Control	7	186
MSSM 2	AMPAD_MSSM_0000049998	52	Male	Control	22.2167	4092
MSSM 2	AMPAD_MSSM_0000051024	38	Male	Control	23.5	3653
MSSM 2	AMPAD_MSSM_0000052011	56	Male	Control	15.8	5181
MSSM 2	AMPAD_MSSM_0000053095	63	Female	Control	21.25	90
MSSM 2	AMPAD_MSSM_0000053805	41	Female	Control	19.3333	6560
MSSM 2	AMPAD_MSSM_0000054382	58	Male	SCZ	19.45	2714
MSSM 2	AMPAD_MSSM_0000054451	67	Male	Control	8.25	4261
MSSM 2	AMPAD_MSSM_0000054529	57	Male	SCZ	21.4167	4433
MSSM 2	AMPAD_MSSM_0000055015	61	Male	Control	11.05	5073
MSSM 2	AMPAD_MSSM_0000056219	58	Male	Control	16.7667	3893
MSSM 2	AMPAD_MSSM_0000056469	20	Female	Control	20.7833	2408
MSSM 2	AMPAD_MSSM_0000058301	60	Male	Control	20.95	3569
MSSM 2	AMPAD_MSSM_0000060733	68	Male	SCZ	9.1	3461
MSSM 2	AMPAD_MSSM_0000061536	39	Female	Control	14.2667	255
MSSM 2	AMPAD_MSSM_0000062199	62	Male	SCZ	8.61667	2082
MSSM 2	AMPAD_MSSM_0000062918	56	Male	Control	22.5	1583
MSSM 2	AMPAD_MSSM_0000062951	66	Male	SCZ	12.0833	257
MSSM 2	AMPAD_MSSM_0000062967	43	Male	Control	20	2218
MSSM 2	AMPAD_MSSM_0000063941	35	Male	Control	15.4333	2765
MSSM 2	AMPAD_MSSM_0000064886	67	Female	Control	16.5	6745
MSSM 2	AMPAD_MSSM_0000065019	49	Female	Control	20.0333	10090
MSSM 2	AMPAD_MSSM_0000065046	42	Male	Control	20.1667	3420
MSSM 2	AMPAD_MSSM_0000066936	66	Male	Control	7.56667	3889
MSSM 2	AMPAD_MSSM_0000067139	53	Male	Control	18.3333	5525
MSSM 2	AMPAD_MSSM_0000067302	50	Female	SCZ	20	2091
MSSM 2	AMPAD_MSSM_0000067780	62	Female	SCZ	23.6667	3934
MSSM 2	AMPAD_MSSM_0000068642	69	Male	SCZ	16.1667	1310
MSSM 2	AMPAD_MSSM_0000069009	60	Male	Control	6.78333	4178
MSSM 2	AMPAD_MSSM_0000069471	66	Male	Control	18	4668
MSSM 2	AMPAD_MSSM_0000070314	38	Male	Control	10.6667	4080
MSSM 2	AMPAD_MSSM_0000070834	54	Male	SCZ	13.9	956
MSSM 2	AMPAD_MSSM_0000071238	69	Male	Control	15.5333	1770
MSSM 2	AMPAD_MSSM_0000071602	66	Male	Control	23.8667	1756
MSSM 2	AMPAD_MSSM_0000072035	69	Female	Control	6.5	4589
MSSM 2	AMPAD_MSSM_0000073342	62	Female	Control	7	3707
MSSM 2	AMPAD_MSSM_0000073555	60	Female	SCZ	24	2349
MSSM 2	AMPAD_MSSM_0000073787	66	Male	Control	10.75	6498
MSSM 2	AMPAD_MSSM_0000074368	58	Female	Control	7.95	6040
MSSM 2	AMPAD_MSSM_0000074724	60	Male	Control	19.1667	4219
MSSM 2	AMPAD_MSSM_0000075979	36	Male	Control	17.5167	6113
MSSM 2	AMPAD_MSSM_0000075986	59	Male	SCZ	23.0833	1895
MSSM 2	AMPAD_MSSM_0000077628	52	Male	Control	21.75	1075
MSSM 2	AMPAD_MSSM_0000077983	60	Female	Control	16.5	4294
MSSM 2	AMPAD_MSSM_0000079196	19	Male	Control	0	3516
MSSM 2	AMPAD_MSSM_0000079245	64	Male	Control	23.75	3205
MSSM 2	AMPAD_MSSM_0000079990	32	Male	SCZ	17.0333	739
MSSM 2	AMPAD_MSSM_0000080571	64	Male	Control	3.5	6292
MSSM 2	AMPAD_MSSM_0000080700	64	Male	Control	23.3333	7319
MSSM 2	AMPAD_MSSM_0000081065	42	Male	Control	18.8333	2381
MSSM 2	AMPAD_MSSM_0000081548	64	Female	Control	19.0833	352
MSSM 2	AMPAD_MSSM_0000083316	25	Female	Control	20.3333	37
MSSM 2	AMPAD_MSSM_0000084920	68	Male	SCZ	17.2667	3197
MSSM 2	AMPAD_MSSM_0000085747	54	Male	Control	4.75	7086
MSSM 2	AMPAD_MSSM_0000086761	53	Male	Control	20.2	6088
MSSM 2	AMPAD_MSSM_0000087426	69	Male	Control	5.08333	4724
MSSM 2	AMPAD_MSSM_0000088131	63	Female	Control	9.41667	2895
MSSM 2	AMPAD_MSSM_0000088580	48	Male	Control	17.5333	929
MSSM 2	AMPAD_MSSM_0000089107	57	Male	SCZ	13.4167	3896
MSSM 2	AMPAD_MSSM_0000089571	67	Female	Control	4.6	1801
MSSM 2	AMPAD_MSSM_0000089604	57	Male	SCZ	10.5	4065
MSSM 2	AMPAD_MSSM_0000089958	53	Male	Control	13.5833	1401
MSSM 2	AMPAD_MSSM_0000090596	66	Male	Control	10.4167	976
MSSM 2	AMPAD_MSSM_0000092907	59	Male	Control	5.66667	5603
MSSM 2	AMPAD_MSSM_0000093995	61	Male	Control	14.5	5128
MSSM 2	AMPAD_MSSM_0000094779	27	Male	Control	13.0167	3069
MSSM 2	AMPAD_MSSM_0000094804	62	Male	Control	20.95	4696
MSSM 2	AMPAD_MSSM_0000095015	69	Female	Control	10.5833	7105
MSSM 2	AMPAD_MSSM_0000095576	42	Male	Control	19.9167	7084
MSSM 2	AMPAD_MSSM_0000096154	49	Female	Control	11.3333	4970
MSSM 2	AMPAD_MSSM_0000097856	36	Male	Control	18.05	3781
MSSM 2	AMPAD_MSSM_0000098137	51	Male	Control	21.25	5706
MSSM 2	AMPAD_MSSM_0000098451	43	Male	SCZ	21.25	5874
MSSM 2	AMPAD_MSSM_0000099364	64	Male	Control	3.21667	1994
MSSM 2	AMPAD_MSSM_0000099394	62	Male	Control	20.75	4632
MSSM 2	AMPAD_MSSM_0000099891	68	Male	Control	5.58333	7003
MSSM 2	AMPAD_MSSM_0000099907	45	Male	Control	14.2167	1232
MSSM 2	AMPAD_MSSM_0000104093	49	Male	SCZ	20.2167	3187
MSSM 2	AMPAD_MSSM_0000107983	65	Female	Control	14.1333	3262
MSSM 2	AMPAD_MSSM_0000133696	52	Female	Control	14.5167	1577
MSSM 2	AMPAD_MSSM_0000282520	62	Male	Control	14.2833	1564
MSSM 2	AMPAD_MSSM_0000283783	55	Female	Control	3.2	4086
MSSM 2	AMPAD_MSSM_0000288809	45	Male	Control	19.0833	8957
MSSM 2	AMPAD_MSSM_0000307567	67	Female	Control	22.8	3798
MSSM 2	AMPAD_MSSM_0000336074	63	Male	Control	16.7667	1200
MSSM 2	AMPAD_MSSM_0000345262	59	Male	SCZ	20.1667	4507
MSSM 2	AMPAD_MSSM_0000484364	64	Male	SCZ	19.2667	2048
MSSM 2	AMPAD_MSSM_0000550058	61	Male	Control	14.0167	993
MSSM 2	AMPAD_MSSM_0000571120	66	Male	Control	11.25	4976
MSSM 2	AMPAD_MSSM_0000580893	69	Male	Control	15.2833	104
MSSM 2	AMPAD_MSSM_0000592064	57	Female	Control	18.2333	1358
MSSM 2	AMPAD_MSSM_0000614558	41	Female	Control	10.6667	2597
MSSM 2	AMPAD_MSSM_0000638682	64	Male	Control	13.8167	5595
MSSM 2	AMPAD_MSSM_0000651234	55	Male	Control	23.3833	8009
MSSM 2	AMPAD_MSSM_0000664644	52	Male	Control	8.25	79
MSSM 2	AMPAD_MSSM_0000793497	66	Female	Control	10.4	4965
MSSM 2	AMPAD_MSSM_0000808460	66	Male	Control	23.1667	2022
MSSM 2	AMPAD_MSSM_0000846076	57	Male	Control	4.98333	5957
MSSM 2	AMPAD_MSSM_0000863570	53	Male	Control	19.65	1033
MSSM 2	AMPAD_MSSM_0000899297	59	Male	Control	19.5167	2809
MSSM 2	AMPAD_MSSM_0000912489	61	Female	Control	11.7167	1459
MSSM 2	AMPAD_MSSM_0000954178	68	Female	Control	6.86667	5796
MSSM 2	AMPAD_MSSM_0000991331	59	Male	Control	21.9167	1251
MSSM 2	AMPAD_MSSM_0000991513	54	Male	Control	19.35	4512
Fröhlich	s1	51	Male	SCZ	18	14193
Fröhlich	s3	66	Female	SCZ	12.5	12691
Fröhlich	s4	40	Male	SCZ	21.5	6494
Fröhlich	s5	55	Male	SCZ	72	7292
Fröhlich	s6	33	Female	Control	24	10509
Fröhlich	s8	54	Male	SCZ	27.5	6533
Fröhlich	s10	56	Male	Control	37	11817
Fröhlich	s11	57	Male	SCZ	48	8722
Fröhlich	s16	57	Male	Control	18	8600
Fröhlich	s17	56	Female	SCZ	34	9128
Fröhlich	s20	54	Female	SCZ	29	13426
Fröhlich	s23	52	Male	SCZ	46	6652
Fröhlich	s24	55	Female	SCZ	33.5	12185
Fröhlich	s26	49	Female	Control	15	11794
Fröhlich	s27	60	Male	Control	21.5	3903
Fröhlich	s28	55	Male	Control	39	7598
Fröhlich	s29	62	Male	Control	37.5	14216
Fröhlich	s32	59	Male	SCZ	26.5	6874
Fröhlich	s33	51	Female	Control	37.5	8907
Fröhlich	s34	53	Male	SCZ	27.5	6779
Fröhlich	s35	63	Female	Control	42	9872
Fröhlich	s36	59	Male	Control	40	4455
Fröhlich	s40	62	Male	SCZ	44	4997
Fröhlich	s42	62	Male	Control	46	5592
Fröhlich	s43	36	Male	Control	34	8218
Fröhlich	s45	56	Female	SCZ	59	10421
Fröhlich	s46	65	Female	SCZ	60	7863
Fröhlich	s47	63	Female	Control	50	6614
Fröhlich	s48	53	Male	Control	16	8181
Fröhlich	s49	62	Female	Control	35	9067
Fröhlich	s50	44	Female	SCZ	49	6535
Fröhlich	s51	37	Male	SCZ	19.5	11739
Fröhlich	s52	69	Female	Control	39	8774
Fröhlich	s53	43	Male	SCZ	18	10419
Fröhlich	s54	59	Male	Control	28	9706
Fröhlich	s55	59	Male	Control	29	8858
Fröhlich	s56	37	Male	Control	24	4276
Fröhlich	s57	32	Male	Control	36	10366
Fröhlich	s58	51	Male	Control	35	11983
Fröhlich	s59	40	Female	SCZ	20	12193
Fröhlich	s60	50	Male	SCZ	42	9414
Fröhlich	s61	58	Male	Control	39	10087
Fröhlich	s63	59	Male	SCZ	48.5	8786
Fröhlich	s64	40	Male	Control	27	12657
Fröhlich	s65	59	Male	Control	28.5	11121
Fröhlich	s66	56	Male	SCZ	65	10940
Fröhlich	s68	26	Male	SCZ	27	13573
Fröhlich	s69	41	Male	SCZ	37	10100
Fröhlich	s70	64	Male	Control	30	9759
Fröhlich	s71	54	Male	SCZ	64	8958
Fröhlich	s72	64	Male	SCZ	48	7274
Fröhlich	s73	51	Female	Control	41	8658
Fröhlich	s75	49	Male	SCZ	22	8871
Fröhlich	s78	60	Female	Control	36	7629
Fröhlich	s80	45	Female	Control	29.5	9352
Fröhlich	s81	34	Male	SCZ	40	12865
Fröhlich	s82	63	Male	SCZ	25	9604
Fröhlich	s83	67	Female	Control	15.5	9327
Fröhlich	s84	49	Male	SCZ	16	9881
Fröhlich	s85	60	Female	SCZ	27.5	9159
Fröhlich	s86	51	Male	SCZ	46.5	12514
Batiuk	MB11	55	Male	Control	18.5	11580
Batiuk	MB12	55	Female	SCZ	9.83	10487
Batiuk	MB13	61	Male	Control	5	9253
Batiuk	MB14	66	Female	SCZ	11.16	9989
Batiuk	MB16	55	Male	Control	7.25	7564
Batiuk	MB17	53	Male	Control	2	9846
Batiuk	MB18-2	55	Male	Control	7.5	10176
Batiuk	MB19	64	Male	Control	4	9792
Batiuk	MB21	54	Female	Control	19	9890
Batiuk	MB22	63	Female	SCZ	5	8816
Batiuk	MB23	64	Male	SCZ	19.25	10599
Batiuk	MB55	51	Male	Control	10	8315
Batiuk	MB57	68	Female	Control	18	7379
Batiuk	MB7	57	Female	Control	7.66	9838
Batiuk	MB8-2	59	Male	SCZ	12.5	6565
McLean	CON10	62	Female	Control	16	5736
McLean	CON11	52	Male	Control	18.35	10329
McLean	CON12	68	Male	Control	10.75	6685
McLean	CON13	68	Male	Control	17.65	7179
McLean	CON15	59	Female	Control	17.8	10817
McLean	CON16	42	Male	Control	18.33	6334
McLean	CON18	53	Female	Control	16.62	7776
McLean	CON19	58	Female	Control	14.3	12783
McLean	CON20	52	Female	Control	17.88	9668
McLean	CON21	58	Female	Control	18.5	9009
McLean	CON22	62	Female	Control	16.4	6041
McLean	CON23	48	Male	Control	15.4	5774
McLean	CON24	44	Female	Control	10.7	4626
McLean	CON3	68	Female	Control	11.5	14002
McLean	CON4	52	Male	Control	7.83	11800
McLean	CON5	36	Male	Control	21.46	11163
McLean	CON6	69	Female	Control	20.7	8696
McLean	CON9	47	Male	Control	18.8	12327
McLean	SZ1	54	Female	SCZ	25	7428
McLean	SZ10	42	Male	SCZ	14.2	3931
McLean	SZ12	55	Male	SCZ	21.4	6281
McLean	SZ13	58	Male	SCZ	26.28	8641
McLean	SZ16	46	Male	SCZ	18.5	6424
McLean	SZ17	49	Male	SCZ	19.08	7597
McLean	SZ2	44	Male	SCZ	19	6436
McLean	SZ21	56	Female	SCZ	10.5	6493
McLean	SZ22	61	Female	SCZ	14.08	3288
McLean	SZ23	22	Male	SCZ	21.4	3981
McLean	SZ24	44	Male	SCZ	8.5	404
McLean	SZ3	67	Female	SCZ	21.8	1027
McLean	SZ6	64	Female	SCZ	19.75	9743
McLean	SZ8	49	Male	SCZ	24.5	6555
MSSM 1	CON25	61	Male	Control	18.8	1561
MSSM 1	CON26	59	Male	Control	5.7	1515
MSSM 1	CON28	60	Female	Control	2.9	2079
MSSM 1	CON30	48	Male	Control	23.6	1668
MSSM 1	CON35	67	Female	Control	16.5	1660
MSSM 1	CON37	60	Male	Control	28.8	941
MSSM 1	CON40	64	Male	Control	4.2	1647
MSSM 1	CON42	69	Male	Control	7.4	905
MSSM 1	CON46	41	Male	Control	10.7	1465
MSSM 1	CON51	38	Male	Control	23.5	603
MSSM 1	CON52	35	Male	Control	7	1309
MSSM 1	CON53	53	Male	Control	17.5	619
MSSM 1	CON55	43	Male	Control	20	970
MSSM 1	CON60	66	Female	Control	22.6	1490
MSSM 1	CON65	27	Male	Control	13	2226
MSSM 1	CON66	24	Male	Control	20	1472
MSSM 1	CON72	61	Female	Control	20.3	1311
MSSM 1	SZ25	66	Male	SCZ	33.3	343
MSSM 1	SZ29	40	Male	SCZ	11.3	1138
MSSM 1	SZ32	62	Male	SCZ	34.1	786
MSSM 1	SZ33	67	Male	SCZ	48.3	249
MSSM 1	SZ35	66	Male	SCZ	8.4	1901
MSSM 1	SZ38	60	Male	SCZ	47.5	782
MSSM 1	SZ40	69	Male	SCZ	31.8	54
MSSM 1	SZ43	62	Male	SCZ	43	642
MSSM 1	SZ44	65	Male	SCZ	46.1	1179
MSSM 1	SZ45	46	Male	SCZ	30.5	1250
MSSM 1	SZ47	59	Male	SCZ	6.4	517
MSSM 1	SZ49	59	Female	SCZ	29.9	1554
MSSM 1	SZ50	65	Female	SCZ	40.8	1335
MSSM 1	SZ52	48	Male	SCZ	25.5	983
MSSM 1	SZ57	64	Male	SCZ	4.3	1857
MSSM 1	SZ59	56	Female	SCZ	43.5	1574
MSSM 1	SZ60	69	Male	SCZ	40.2	145
MSSM 1	SZ63	53	Female	SCZ	6.3	721
Multiome	1041	37	Female	SCZ		7794
Multiome	1320	53	Male	SCZ		4049
Multiome	1390	43	Female	Control		61
Multiome	1507	31	Male	SCZ		3617
Multiome	1676	68	Male	SCZ		6535
Multiome	2052	40	Male	Control		8613
Multiome	2653	45	Female	SCZ		6837
Multiome	2677	44	Female	SCZ		14165
Multiome	2780	18	Male	Control		6301
Multiome	2781	39	Male	Control		7865
Multiome	2791	56	Male	Control		5846
Xenium (LIBD)	Br1113	51.91	Female	Control	51.5	52711
Xenium (LIBD)	Br1139	44.86	Female	SCZ	44	55017
Xenium (LIBD)	Br2039	40.96	Male	SCZ	24	40377
Xenium (LIBD)	Br2421	57.58	Male	SCZ	20	60531
Xenium (LIBD)	Br2719	36.6	Female	Control	25	56062
Xenium (LIBD)	Br5314	48.69	Female	Control	41.5	44396
Xenium (LIBD)	Br5373	47.75	Male	SCZ	13	61312
Xenium (LIBD)	Br5400	52.69	Female	Control	23.5	42896
Xenium (LIBD)	Br5436	50.17	Male	Control	22.5	42642
Xenium (LIBD)	Br5588	40.43	Female	SCZ	32.5	57461
Xenium (LIBD)	Br5590	51.95	Female	SCZ	24.5	51979
Xenium (LIBD)	Br5622	23.16	Female	Control	22.5	64999
Xenium (LIBD)	Br5639	54.26	Male	Control	38.5	57074
Xenium (LIBD)	Br5746	51.99	Female	SCZ	38.5	41698
Xenium (LIBD)	Br5931	49.03	Female	Control	23.5	41945
Xenium (LIBD)	Br5973	61.39	Female	SCZ	22	40713
Xenium (LIBD)	Br6032	57.03	Male	SCZ	14.5	43418
Xenium (LIBD)	Br6389	58.81	Male	Control	27	48337
Xenium (LIBD)	Br6432	48.88	Male	Control	30.5	37555
Xenium (LIBD)	Br6437	40.76	Male	SCZ	33	54356
Xenium (LIBD)	Br6496	38.1	Male	SCZ	25.5	54541
Xenium (LIBD)	Br8433	47.95	Male	Control	14	55901
Xenium (LIBD)	Br8667	37.33	Female	Control	13.5	63399
Xenium (LIBD)	Br8772	57.8	Female	SCZ	29	51985
